# rTg(Tau_P301L_)4510 mice exhibit increased VGLUT1 in hippocampal presynaptic glutamatergic vesicles and increased extracellular glutamate release

**DOI:** 10.1101/2022.04.21.489047

**Authors:** Erika Taipala, Jeremiah C. Pfitzer, Morgan Hellums, Miranda Reed, Michael W. Gramlich

## Abstract

The molecular pathways that contribute to the onset of symptoms in tauopathy models, including Alzheimer’s Disease (AD), are difficult to distinguish because multiple changes can happen simultaneously at different stages of disease progression. Understanding early synaptic alterations and their supporting molecular pathways is essential in order to develop better pharmacological targets to treat AD. Here we focus on an early onset rTg(Tau_P301L_)4510 tauopathy mouse model that exhibits hyperexcitability in hippocampal neurons of adult mice that is correlated with presynaptic changes and increased extracellular glutamate levels. However, it is not clear if increased extracellular glutamate is caused by presynaptic changes alone, or if presynaptic changes are a contributing factor among other factors. To determine whether pathogenic tau alters presynaptic function and glutamate release, we studied cultured hippocampal neurons at 14-18 DIV from animals of both sexes to measure presynaptic changes in tau_P301L_ positive mice. We observed that presynaptic vesicles exhibit increased vesicular glutamate transporter 1 (VGLUT1) using immunohistochemistry of fixed cells and an established pH-sensitive green fluorescent protein approach. We show that tau_P301L_ positive neurons exhibit a 40% increase in VGLUT1 per vesicle compared to tau_P301L_ negative littermates. Further, we use the extracellular glutamate reporter iGluSnFR to show that increased VGLUT1 per vesicle directly translates into a 40% increase in extracellular glutamate. Together, these results show that increased extracellular glutamate levels observed in tau_P301L_ mice are not caused by increased vesicle exocytosis probability but rather are directly related to increased VGLUT1 transporters per synaptic vesicle.
