## Supplementary material for "rTg(Tau_P301L_)4510 mice exhibit increased VGLUT1 in hippocampal presynaptic glutamatergic vesicles and increased extracellular glutamate release": Key Resources

### Sheet: Sheet1
			Reagent type (species) or resource	Designation	Source or Reference	Identifiers	Additional Information
			Chemical compound, drug	DAPI
			Chemical compound, drug	vGLUT-1, Rabbit, polyclonal	Synaptic Systems	Cat. No. 135-303
			Chemical compound, drug	Mouse, IgG1, Synaptophysin	Cell Signaling	Cat. No. 9020
			Chemical compound, drug	Goat Anti-mouse AlexaFluor 488	thermofisher	Cat. No. A-21202
			Chemical compound, drug	Goat Anti-Rabbit AlexaFluor 594	thermofisher	Cat. No. A-11012
			Chemical compound, drug	DL-AP5 Sodium salt	Tocris	Cat. No. 3693
			Chemical compound, drug	CNQX disodium Salt	Tocris	Cat. No. 1045
			Chemical compound, drug	HEPES	Sigma	Cat. No. H4034
			Chemical compound, drug	D-(+)-Glucose	Sigma	Cat. No. G 7021
			Chemical compound, drug	Calcium chloride dihydrate	Sigma	Cat. No. 223506
			Chemical compound, drug	Magnesium chloride hexahydrate	Sigma	Cat. No. M9272
			Chemical compound, drug	Minimum Essential Media (MEM) - No Phenol Red	thermofisher	Cat. No. 51200-038
			Chemical compound, drug	Characterized Fetal Bovine Serum	hyclone	Cat. No. SH30071.03
			Chemical compound, drug	Penicillin- Streptomycin (5,000 U/mL)	thermofisher	Cat. No. 15070063
			Chemical compound, drug	N-2 Supplement (100X)	thermofisher	Cat. No. 17502048
			Chemical compound, drug	Donor Equine Serium	hyclone	Cat. No. SH30074.03
			Chemical compound, drug	Sodium Pyruvate (100 mM)	thermofisher	Cat. No. 11360–070
			Chemical compound, drug	Neurobasal- A Medium	thermofisher	Cat. No. 10888–022
			Chemical compound, drug	B-27 Supplement (50x), serum free	thermofisher	Cat. No. 17504–044
			Chemical compound, drug	GlutaMAX supplement	thermofisher	Cat. No. 35050061
			Chemical compound, drug	Earle’s Balanced Salts	sigmaaldrich	Cat. No. E3024
			Chemical compound, drug	Corning Collagen I, Rat	FISHER SCIENTIFIC	Cat. No. 354236
			Chemical compound, drug	Cover Glass	FISHER SCIENTIFIC	Cat. No. 12-545-80
			Chemical compound, drug	Papain	Worthington Biochemical	Cat. No. LS003126
			Chemical compound, drug	PDL (poly-D-lysine)	BD Biosciences	Cat. No. 40210
			Chemical compound, drug	Trypsin-EDTA (0.05%), phenol red	thermofisher	Cat. No. 25300–054
			Software, algorithm	MATLAB	MathWorks	RRID:SCR_001622
			Software, algorithm	ImageJ	https://imagej.nih.gov/ij/	RRID:SCR_003070
			Software, algorithm	Fiji	http://fiji.sc	RRID:SCR_002285
			Software, algorithm	inkscape		RRID:SCR_014479
			Other	VGluT1-	Drs. Robert		Genetically
				pHluorin	Edwards and		encoded optical
					Susan Voglmaier		indicator of vesicle
					(UCSF)		release and recycling
			Other	pAAV.hSynapsin.SF	gift from Loren Looger		Genetically
				-iGluSnFR.A184S (AAV1)	(Addgene plasmid # 106174 ;		encoded optical
					http://n2t.net/addgene:106174 ;		indicator of vesicle
					RRID:Addgene_106174)		release and recycling
