## Supplementary material for "rTg(Tau_P301L_)4510 mice exhibit increased VGLUT1 in hippocampal presynaptic glutamatergic vesicles and increased extracellular glutamate release": List of Figures and Data

### Sheet: Sheet1
		Description	Condition	Stimulation	N Litters	N Dishes	N Synapses	Fit-type	Mean+/-Error	Statistical Measure	P-value
Fig. 1	B	Example raw pHluoring Data	tauP301L pos		1	1	6	-	-	-	-
	C	pHluorin Intensity during 40 Hz stimulation	tauP301L neg/tauP301L pos					Gaussian-all data
	C	Increase in pHluorin Intensity 40 Hz		40 Hz	2/2	3/3	257/160	-	-	-	-
	D	pHluoring intensity per pulse	tauP301L neg/tauP301L pos	40 Hz	2/2	3/3	257/160	eqn. 1	1.0 ± 0.05/1.45 ± 0.07	Mann-Whitney U-test	<0.001
	D	Endocytosis Rate	tauP301L neg/tauP301L pos	40 Hz	2/2	3/3	257/160	eqn. 1	5.57 ± 0.5/5.76 ± 0.8	Mann-Whitney U-test	>0.4
Fig. 2	D	DF/Pulse Model Comparison	tauP301L neg/model	40 Hz	2	3	257	Computational Model	1.0 ± 0.05/1.0	Chi-Square
	D	DF/Pulse Increase in Release Probability	tauP301L pos/model	40 Hz	2	3	160	Computational Model	1.45 ± 0.07/1.4	Chi-Square
	D	DF/Pulse Increase inIntensity/pulse	tauP301L pos/model	40 Hz	2	3	160	Computational Model	1.45 ± 0.07/1.4	Chi-Square
Fig. 3	A	Increase in pHluorin Intensity	tauP301L neg	10 Hz	1	1	134
	A	Increase in pHluorin Intensity	tauP301L neg	20 Hz	3	5	615
	A	Increase in pHluorin Intensity	tauP301L neg	40 Hz	2	3	257
	B	Increase in pHluorin Intensity	tauP301L pos	10 Hz	2	2	193
	B	Increase in pHluorin Intensity	tauP301L pos	20 Hz	2	3	151
	B	Increase in pHluorin Intensity	tauP301L pos	40 Hz	2	3	160
	C	pHluoring intensity per pulse	tauP301L neg/tauP301L pos	10 Hz	1/2	1/2	134/193	eqn. 1	1.0 ± 0.02/1.35± 0.05	Mann-Whitney U-test	<0.001
	C	pHluoring intensity per pulse	tauP301L neg/tauP301L pos	20 Hz	3/2	4/4	645/237	eqn. 1	1.0 ± 0.04/1.32± 0.07	Mann-Whitney U-test	<0.001
	C	pHluoring intensity per pulse	tauP301L neg/tauP301L pos	40 Hz	2/2	3/3	257/160	eqn. 1	1.0 ± 0.05/1.45 ± 0.07	Mann-Whitney U-test	<0.001
	D	Endocytosis Rate	tauP301L neg/tauP301L pos	10 Hz	1/2	1/2	134/193	eqn. 1	4.9 ± 0.4/5.3 ± 0.5	Mann-Whitney U-test	>0.4
	D	Endocytosis Rate	tauP301L neg/tauP301L pos	20 Hz	1/1	1/1	105/72	eqn. 1	5.3 ± 0.5/5.1 ± 0.4	Mann-Whitney U-test	>0.4
	D	Endocytosis Rate	tauP301L neg/tauP301L pos	40 Hz	2/2	3/3	257/160	eqn. 1	5.57 ± 0.5/5.76 ± 0.8	Mann-Whitney U-test	>0.4
Fig. 4	A	Raw Data Showing Single Vesicle Release	tauP301L neg	1 Hz
	A	Raw Data Showing Single Vesicle Release	tauP301L pos	1 Hz
	B	Raw Data Showing Single Vesicle Release	tauP301L neg	10 Hz
	B	Raw Data Showing Single Vesicle Release	tauP301L pos	10 Hz
	C	Cumulative Single Vesicle Release Times	tauP301L neg/tauP301L pos	1 Hz	2/2	2/2	43/37	Cumulative Fit	9.45 ± 0.6/9.33 ± 0.9	two-tailed KS-test	n.s.
	D	Single Vesicle Pr	tauP301L neg/tauP301L pos	1 Hz	2/2	2/2	43/37	Cumulative Fit	0.107 ± 0.009/0.109 ± 0.007	two-tailed KS-test	n.s.
	D	Single Vesicle Pr	tauP301L neg/tauP301L pos	2 Hz	2/2	3/3	42/27	Cumulative Fit	0.106 ± 0.009/0.096 ± 0.01	two-tailed KS-test	n.s.
	D	Single Vesicle Pr	tauP301L neg/tauP301L pos	10 Hz	2/2	2/2	112/111	Cumulative Fit	0.1 ± 0.009/0.095 ± 0.006	two-tailed KS-test	n.s.
Fig. 5	A	Raw Data Showing Single Vesicle Release	tauP301L neg/tauP301L pos	-	-	-	-	-	-	-	-
	B	Example Single Vesicle PSF	tauP301L neg/tauP301L pos	-	-	-	-	-	-	-	-
	C	Quantized Single Vesicle Width	tauP301L neg/tauP301L pos		4/4	5/5	22/38	Aggregated Data from Gaussian Fits		two-tailed KS-test	n.s.
	D	Mean Value Single Vesicle Width	tauP301L neg/tauP301L pos		4/4	5/5	22/38	Cumulative Fit to 6C	0.23 ± 0.01/0.22 ± 0.01	two-tailed KS-test	n.s.
	E	Example Single Vesicle Integration	tauP301L neg/tauP301L pos	-	-	-	-	-	-	-	-
	F	Example Single Vesicle Intensities	tauP301L neg/tauP301L pos	-	-	-	-	-	-	-	-
	G	Quantized Single Vesicle Intensities	tauP301L neg/tauP301L pos	1 Hz & 2 Hz data	4/4	5/5	70/56	-	-	two-tailed KS-test	0.0046
	H	Mean Value Single Vesicle Intensities	tauP301L neg/tauP301L pos	1 Hz & 2 Hz data	4/4	5/5	70/56	Cumulative Fit to 6G	1.09 ± 0.035/1.42 ± 0.07	two-tailed KS-test	0.0046
Fig. 6	A	Example raw Synaptophysin Immunostaining	tauP301L neg/tauP301L pos		1	1	-	-	-	-	-
	B	Example raw VGLUT1 Immunostaining	tauP301L neg/tauP301L pos		1	1	-	-	-	-	-
	C	Example raw Merged Immunostaining	tauP301L neg/tauP301L pos		1	1	-	-	-	-	-
	D	Cumulative Fraction VGLUT1/Synaptophysin Ratio	tauP301L neg/tauP301L pos		2/1	3/3	780/1132	-	-	-	-
	E	Mean Fit Value From Fig. 1D	tauP301L neg/tauP301L pos		2/1	3/3	780/1132	Cumulative	0.57 ± 0.07/0.85 ± 0.09	two-tailed t-Test	<0.001
Fig. 7	B	Example raw iGluSnFR Data	tauP301L pos	NH4Cl	1	1	7	-	-	-	-
	C	Cumulative Fraction iGluSnFR intensity	tauP301L neg/tauP301L pos	NH4Cl	1	2	375/526	Aggregated Data	-	two-tailed t-Test	0.0025
	D	Mean Value iGluSnFR intensity	tauP301L neg/tauP301L pos	NH4Cl	1	2	375/526	Cumulative Fit to 7C	1.0 ± 0.03/1.4 ± 0.08	two-tailed t-Test	0.0025
